# Inhibiting heme-piracy by pathogenic *Escherichia coli* using *de novo*-designed proteins

**DOI:** 10.1101/2024.12.05.626953

**Authors:** Daniel R. Fox, Kazem Asadollahi, Imogen Samuels, Bradley Spicer, Ashleigh Kropp, Chris Lupton, Kevin Lim, Chunxiao Wang, Hari Venugopal, Marija Dramicanin, Gavin Knott, Rhys Grinter

**Affiliations:** Department of Microbiology, Biomedicine Discovery Institute, Monash University, Clayton 3800, Australia; Centre for Electron Microscopy of Membrane Proteins, Monash Institute of Pharmaceutical Sciences, Parkville, 3052, Victoria, Australia; Department of Biochemistry and Pharmacology, Bio21 Molecular Science and Biotechnology Institute, The University of Melbourne, Parkville, Victoria 3010, Australia; Department of Biochemistry and Molecular Biology, Biomedicine Discovery Institute, Monash University, Clayton 3800, Australia; The Walter and Eliza Hall Institute of Medical Research, Parkville, Victoria 3052, Australia; Ramaciotti Centre for Cryo-Electron Microscopy, Biomedicine Discovery Institute, Monash University, Clayton 3800, Australia; Department of Medical Biology, University of Melbourne, Parkville, Victoria 3010, Australia

**Keywords:** TonB-dependent transporters, TBDTs, ChuA, hemoglobin, heme, protein inhibitor, RFdiffusion, *de novo* protein, iron piracy

## Abstract

Iron is an essential nutrient for most bacteria and is often growth-limiting during infection, due to the host sequestering free iron as part of the innate immune response. To obtain the iron required for growth, many bacterial pathogens encode transporters capable of extracting the iron-containing cofactor heme directly from host proteins. Pathogenic *E. coli* and *Shigella spp*. produce the outer membrane transporter ChuA, which binds host hemoglobin and extracts its heme cofactor, before importing heme into the cell. Heme extraction by ChuA is a dynamic process, with the transporter capable of rapidly extracting heme from hemoglobin in the absence of an external energy source, without forming a stable ChuA-hemoglobin complex. In this work, we utilise a combination of structural modelling, Cryo-EM, X-ray crystallography, mutagenesis, and phenotypic analysis to understand the mechanistic detail of this process. Based on this understanding we utilise artificial intelligence-based protein design to create binders capable of inhibiting *E. coli* growth by blocking hemoglobin binding to ChuA. By screening a limited number of these designs, we identify several binders that inhibit *E. coli* growth at low nanomolar concentrations, without experimental optimisation. We determine the structure of a subset of these binders, alone and in complex with ChuA, demonstrating that they closely match the computational design. This work demonstrates the utility of *de novo*-designed proteins for inhibiting bacterial nutrient uptake and uses a workflow that could be applied to integral membrane proteins in other organisms.
