## Supplementary material for "Inhibiting heme-piracy by pathogenic *Escherichia coli* using *de novo*-designed proteins": Table S1

### Sheet: Sheet1
	Steady State Result			Kinetics Summary
	R2	RMax	KD	koff(1/s)	kon(1/Ms)	KD(M)	Full R2	Full X2
Hb dimer rpt 1	0.99	0.36	7.82e-08	0.0574	144000	4e-07	0.99	1.681
Hb dimer rpt 2	0.97	0.19	6.48e-08	0.0449	173000	2.59e-07	0.985	0.475
Hb dimer average			7.15e-08	0.05115	158500	3.295e-07
A10 rpt 1	1	0.87	9.42e-08	0.0488	168000	2.91e-07	0.997	1.95
A10 rpt 2	1	1.7	1.29e-07	0.0266	205000	1.29e-07	0.997	2.237
A10 rpt 3	1	1.63	1.3e-07	0.0315	153000	2.06e-07	0.999	1.955
A10 rpt 4	1	1.37	1.55e-07	0.0347	152000	2.29e-07	0.998	2.763
A10 average			1.2705e-07	0.0354	169500	2.1375e-07
G7 rpt 1	0.99	1.03	7.84e-08	0.00807	29200	2.76e-07	0.998	2.068
G7 rpt 2	1	1.27	8.58e-08	0.00741	31400	2.36e-07	0.999	2.244
G7 rpt 3	1	1.28	8.44e-08	0.00753	30900	2.44e-07	0.999	1.974
G7 rpt 4	1	0.88	9.1e-08	0.0132	73600	1.79e-07	0.992	1.759
G7 average			8.49e-08	0.0090525	41275	2.3375e-07
H3 rpt 1	0.99	0.91	7.98e-08	0.0234	104000	2.25e-07	0.998	1.592
H3 rpt 2	1	0.72	6.25e-08	0.0195	118000	1.65e-07	0.996	1.893
H3 rpt 3	1	0.82	6.44e-08	0.0189	113000	1.68e-07	0.996	2.253
H3 rpt 4	1	1.05	8.46e-08	0.0149	84000	1.77e-07	0.998	1.645
H3 rpt 5	1	1.05	7.92e-08	0.0149	83000	1.79e-07	0.997	2.048
H3 average			7.41e-08	0.01832	100400	1.828e-07
