## Supplementary material for "Inhibiting heme-piracy by pathogenic *Escherichia coli* using *de novo*-designed proteins": Table S2

### Sheet: Sheet2
	ChuA-heme	Binder C8
Data Collectiona
Space Group	P212121	P212121
Cell Dimensions
a, b, c (Å)	78.21, 116.12, 123.34	85.37, 110,30, 127.34
α, β, γ (°)	90, 90, 90	90, 90, 90
Wavelength	0.987	0.987
Resolution (Å)	48.43-2.80 (2.95-2.80)	46.32-2.46 (2.55-2.46)
Rmerge	0.189 (3.760)	0.179 (1.478)
Rpim	0.090 (1.790)	0.113 (0.946)
I/s(I)	8.9 (0.8)	5.7 (0.8)
CC(1/2)	0.999 (0.442)	0.997 (0.648)
Completeness (%)	99.9 (99.8)	99.4 (95.0)
Redundancy	10.0 (9.8)	6.7 (6.4)
No. reflection	28374 (4040)	44074 (4383)
Refinement statistics
Rwork/Rfree	0.253/0.299	0.302/0.324
No. atoms
Protein	4782	7525
Ligand / ions	42	0
Solvent	n/a	0
R.m.s deviations
Bond lengths (Å)	0.003	0.007
Bond angles (°)	0.647	1.198
Ramachandran Plot
Favored/Allowed/Outliers (%)	94.89/4/94/0.16	97.36/2.17/0
Clash Score	11.09	13.45
Average B-factor	104.19	63.83
PDB ID	9DHE	9DIV
a Values in parentheses are for highest-resolution shell.
Data from one crystal was collected for each structure
