## Supplementary material for "Inhibiting heme-piracy by pathogenic *Escherichia coli* using *de novo*-designed proteins": Table S3

### Sheet: Sheet1
		C8 AF2	C8 cryst #1	C8 cryst #2	C8 cryst #3	C8 cryst #4	C8 cryst #5	C8 cryst #6	C8 cryst #7	C8 cryst #8
Molecule R.M.S.D	C8 AF2	0	0.658	0.9	0.636	0.525	0.703	0.79	0.528	0.55
Atoms Aligned	C8 AF2	999	658	721	759	737	617	733	758	721
